# Primary brain cell infection by *Toxoplasma gondii* reveals the extent and dynamics of parasite differentiation and its impact on neuron biology

**DOI:** 10.1101/2021.03.15.435467

**Authors:** Thomas Mouveaux, Emmanuel Roger, Alioune Gueye, Fanny Eysert, Ludovic Huot, Benjamin Grenier-Boley, Jean-Charles Lambert, Mathieu Gissot

**Affiliations:** Univ. Lille, CNRS, Inserm, CHU Lille, Institut Pasteur de Lille, U1019 - UMR 9017 - CIIL - Center for Infection and Immunity of Lille, F-59000 Lille, France; Univ. Lille, Inserm, Institut Pasteur de Lille, U1167, F-59000 Lille, France

## Abstract

*Toxoplasma gondii* is a eukaryotic parasite that forms latent cysts in the brain of immunocompetent individuals. The latent parasite infection of the immune-privileged central nervous system is linked to most complications. With no drug currently available to eliminate the latent cysts in the brain of infected hosts, the consequences of neurons’ long-term infection are unknown. It has long been known that *T. gondii* specifically differentiates into a latent form (bradyzoite) in neurons, but how the infected neuron responds to the infection remains to be elucidated. We have established a new *in vitro* model resulting in the production of mature bradyzoite cysts in brain cells. Using dual, host and parasite RNA-seq, we characterized the dynamics of differentiation of the parasite, revealing the involvement of key pathways in this process. Moreover, we identified how the infected brain cells responded to the parasite infection revealing the drastic changes that take place. We showed that neuronal-specific pathways are strongly affected, with synapse signaling being particularly affected, especially glutamatergic synapse signaling. The establishment of this new *in vitro* model allows investigating both the dynamics of parasite differentiation and the specific response of neurons to the long-term infection by this parasite.
