## Supplementary tables for "Primary brain cell infection by *Toxoplasma gondii* reveals the extent and dynamics of parasite differentiation and its impact on neuron biology"

### Sheet: Table S1
Comparaison	Identified genes	DESeq2 DEG	Up	Down	Total cut-off >2
1d vs Tachyzoites	7212	2203	610	305	915
2d vs Tachyzoites	7381	3241	842	416	1258
4d vs Tachyzoites	7745	4634	1220	1005	2225
7d vs Tachyzoites	7768	5002	1843	1224	3067
14d vs Tachyzoites	7697	4459	1749	1035	2784
2d vs 1d	7112	37	41	4	45
4d vs 1d	7593	2924	971	555	1526
7d vs 1d	7641	3649	1216	741	1957
14d vs 1d	7517	2881	1028	548	1576
4d vs 2d	7642	3764	1042	635	1677
7d vs 2d	7672	4521	1348	877	2225
14d vs 2d	7587	3868	1205	689	1894
7d vs 4d	7752	466	127	129	256
14d vs 4d	7738	429	247	117	364
14d vs 7d	7738	26	6	7	13

### Sheet: Table S2
Comparaison	Identified genes	DESeq2 DEG	Up	Down	Total cut-off >2
1d vs NI	12936	4642	1066	1523	2589
2d vs NI	12978	3362	1050	1184	2234
4d vs NI	12960	3114	837	784	1621
7d vs NI	12985	3995	1150	1232	2382
14d vs NI	13055	4907	1434	1690	3124
2d vs 1d	12794	1242	377	86	463
4d vs 1d	12813	2098	688	338	1026
7d vs 1d	12875	3858	1070	645	1715
14d vs 1d	12915	4882	1362	1136	2498
4d vs 2d	12821	948	254	267	521
7d vs 2d	12869	2465	504	469	973
14d vs 2d	12905	3917	769	998	1767
7d vs 4d	12857	1495	190	208	398
14d vs 4d	12898	2921	537	951	1488
14d vs 7d	12866	858	67	312	379

### Sheet: Table S3
Gene ID	Annotation	1d	2d	4d	7d	14d
TGME49_309590	ROP1	-0.408748	-0.600143	-3.14007	-2.76553	-2.40828
TGME49_215785	ROP2A	0.695895	0.530366	-1.80372	-0.994511	-0.589672
TGME49_295125	ROP4	1.43681	1.54222	0.58387	2.00366	1.97538
TGME49_308090	ROP5	-2.53041	-2.66563	-4.47902	-3.36726	-3.24984
TGME49_258660	ROP6	-0.656976	-0.707743	-2.0057	-1.44922	-1.30739
TGME49_295110	ROP7	0.548401	0.645213	0.0865363	1.4386	1.41397
TGME49_215775	ROP8	0.918556	1.04667	-0.616684	0.729917	0.800124
TGME49_243730	ROP9	-1.03502	-1.31232	-2.58604	-2.90329	-2.76547
TGME49_315490	ROP10	-0.781149	-0.899671	-1.8382	-0.592002	-0.669676
TGME49_227810	ROP11 (incomplete catalytic triad)	-1.02684	-1.05625	-3.65437	-4.25017	-3.40722
TGME49_203990	ROP12	-0.362599	-0.28035	-1.61733	-1.03157	-1.0704
TGME49_312270	ROP13	-1.02457	-1.16901	-3.02024	-2.11293	-1.84784
TGME49_315220	ROP14	-0.257231	-0.280171	-0.948133	-0.0721961	-0.271249
TGME49_211290	ROP15	-0.562902	-0.732321	-3.3249	-3.50198	-2.94512
TGME49_262730	ROP16	-0.336184	-0.465425	-3.27998	-3.65955	-2.57907
TGME49_258580	ROP17	-0.853631	-0.663206	-2.65622	-2.47366	-1.99659
TGME49_205250	ROP18	-0.974248	-0.970039	-2.8464	-2.27559	-2.30649
TGME49_242240	ROP19A	0.981059	1.13137	-0.615243	-0.779921	-0.455164
TGME49_242250	ROP19B	0	0	0	0	0
TGME49_258230	ROP20	2.15562	2.92103	1.31056	1.36811	1.39118
TGME49_263220	ROP21	1.09429	1.25202	1.99587	1.69019	1.59583
TGME49_207700	ROP22 (incomplete catalytic triad)	0	6.48175	10.0142	8.96524	8.8227
TGME49_239600	ROP23 (incomplete catalytic triad)	1.44988	1.87553	3.55677	3.80134	3.25828
TGME49_252360	ROP24 (incomplete catalytic triad)	-1.23118	-1.08327	-3.11761	-2.41404	-2.14689
TGME49_202780	ROP25	0.371632	0.159607	0.394071	0.146121	0.0943668
TGME49_211260	ROP26 (incomplete catalytic triad)	0.149855	0.00717632	-0.544865	-0.102997	0.0731928
TGME49_313330	ROP27	0.0790365	0.160889	0.863972	0.68861	0.796589
TGME49_258370	ROP28	4.97036	6.60669	8.79724	9.54617	9.60855
TGME49_242230	ROP29	--	--	--	--	--
TGME49_227010	ROP30	0.503423	0.259604	1.96493	2.15802	1.88615
TGME49_258800	ROP31	-1.69603	-1.78262	-1.76305	-1.82467	-1.48435
TGME49_270920	ROP32	-0.238811	-0.0195784	-0.844203	-0.906982	-0.676482
TGME49_201130	ROP33	-0.67997	-0.865972	-0.474038	-1.27241	-1.35161
TGME49_240090	ROP34	-0.668974	-1.03878	-0.667422	-0.452532	-0.524648
TGME49_304740	ROP35	0.013795	-0.213363	0.788387	0.62041	0.523006
TGME49_207610	ROP36 (incomplete catalytic triad)	--	--	5.03574	7.23527	7.04291
TGME49_294560	ROP37 (incomplete catalytic triad)	-0.686059	-0.550935	-1.06946	-0.457329	-0.383062
TGME49_242110	ROP38	4.82094	4.90386	5.54763	5.57133	5.03518
TGME49_262050	ROP39	0.82638	0.752841	-1.21714	-3.31155	-2.37149
TGME49_291960	ROP40 (incomplete catalytic triad)	-1.10777	-1.24184	-3.9305	-4.44092	-3.19329
TGME49_266100	ROP41	-0.560551	-0.679241	-1.75652	-2.71473	-2.21202
TGME49_314250	bradyzoite BRP1	3.71542	4.84142	3.46933	4.04744	4.32625
TGME49_253330	Bradyzoite pseudokinase 1	6.42043	7.07075	6.67696	7.30117	7.42522
TGME49_234950	protein kinase (incomplete catalytic triad)	0.0075389	-0.0543934	0.384653	0.842688	0.49552
TGME49_270320	protein phosphatase 2C domain-containing protein	0.150269	0.170338	0.249696	0.00716807	-0.0744235
TGME49_282055	protein phosphatase PP2C-hn	-0.976846	-1.34466	-2.40088	-1.60299	-1.09565
TGME49_295105	putative rhoptry protein	0.645258	0.710925	-0.142078	0.460914	0.741353
TGME49_315210	putative rhoptry protein	-0.791995	-0.912659	-2.15074	-1.42737	-1.15275
TGME49_315940	putative rhoptry protein	-0.302444	-0.362433	0.376887	0.515132	0.308736
TGME49_281675	putative rhoptry protein	1.20496	0.366946	1.40191	0.727976	0.894828
TGME49_308093	rhoptry kinase family protein (incomplete catalytic triad)	-2.3551	-2.0153	-3.72813	-2.44091	-1.9845
TGME49_308096	rhoptry kinase family protein ROP5B	3.87154	4.81913	4.53806	6.20909	6.8607
TGME49_249470	Rhoptry kinase family protein, truncated (incomplete catalytic triad)	0.00640757	0.0687769	0.4917	0.452837	0.293286
TGME49_269885	rhoptry metalloprotease toxolysin TLN1	-0.47253	-0.60693	-1.69724	-1.39878	-1.31197
TGME49_327200	rhoptry neck protein	--	--	--	--	--
TGME49_310010	RON1	-0.505436	-0.440968	-1.59393	-0.970799	-0.92008
TGME49_261750	RON10	-0.978068	-0.99388	-1.09034	0.00301402	-0.0707215
TGME49_300100	RON2	-0.876343	-0.834663	-2.58902	-2.28743	-1.83812
TGME49_223920	RON3	-0.527952	-0.436373	-2.26387	-2.51501	-2.07635
TGME49_229010	RON4	-0.773654	-0.875747	-2.48097	-2.2668	-1.61842
TGME49_311470	RON5	-1.04055	-1.11094	-2.28819	-1.84846	-1.47142
TGME49_297960	RON6	-0.855786	-0.872917	-2.26853	-1.91761	-1.73994
TGME49_306060	RON8	-0.685373	-0.740821	-2.27238	-2.34966	-1.90052
TGME49_308810	RON9	-0.390814	-0.330083	-0.824746	-0.798156	-0.599977
TGME49_230470	ROP46	3.06676	3.21432	4.01676	3.78263	4.15718
TGME49_274170	ROP49	2.62129	0.671675	4.26353	4.54688	5.52217
TGME49_265120	sporo RON2	3.52304	4.00484	6.40235	6.38291	6.6736
